# High throughput CRISPR screening identifies genes involved in macrophage viability and inflammatory pathways

**DOI:** 10.1101/807164

**Authors:** Sergio Covarrubias, Apple Vollmers, Allyson Capili, Michael Boettcher, Elektra K. Robinson, Laura O’Briain, Christopher Vollmers, James Blau, Michael McManus, Susan Carpenter

## Abstract

Macrophages are critical cells of the innate immune system involved in the recognition and destruction of invading microbes in addition to the resolution of inflammation and maintenance of homeostasis. Understanding the genes involved in all aspects of macrophage biology is essential to gaining new insights into immune system dysregulation during diseases that range from autoinflammatory to cancer. Here we utilize high throughput clustered regularly interspaced short palindromic repeats (CRISPR) screening to generate a resource that identifies genes required for macrophage viability and function. First, we employ a pooled based CRISPR/Cas nuclease active screening approach to identify essential genes required for macrophage viability by targeting genes within coding exons. In addition, we also target 3’UTRs to gain insights into new *cis*-regulatory regions that control expression of these essential genes. Second, using our recently generated NF-κB reporter macrophage line, we perform a fluorescence-activated cell sorting (FACS)-based high-throughput genetic screen to identify regulators of inflammation. We identify a number of novel positive and negative regulators of the NF-κB pathway as well as unraveling complexities of the TNF signaling cascade showing it can function in an autocrine manner to negatively regulate the pathway. Utilizing a single complex library design we are capable of interrogating various aspects of macrophage biology, generating a resource for future studies.

**Significance:** Excess inflammation is associated with a variety of autoimmune diseases and cancers. Macrophages are important mediators of this inflammatory response. Defining the genes involved in their viability and effector function is needed to completely understand these two important aspects of macrophage biology. Here we screened over 21,000 genes and generated a resource guide of genes required for macrophage viability as well as novel positive and negative regulators of NF-κB signaling. We reveal important regulatory aspects of TNF signaling and showing that membrane-bound TNF primarily functions in an autocrine fashion to negatively regulate inflammation.
