## Supplemental Table 7 for "High throughput CRISPR screening identifies genes involved in macrophage viability and inflammatory pathways"

### Sheet: Sheet1
3'UTR validation:
#	gene id	sequence
1	Smarce1_utr3_g1	TCTGACATGGGACATAGAAA
2	Arcn1_utr3_g1	ATGGATAGTATACTCTTGCC
3	Arcn1_utr3_g2	TAGGGAACCATAAGTCAAGT
4	Hdac3_utr3_g1	GACAGGTCTCTGGAACGTTA
5	Foxp1_utr3_g1	CTGTGACAGTCTAACTATTG
6	Rbbp4_utr3_g1	CTTGGTGATAACTGGCGAAA
7	Anapc10_utr3_g1	TTTCCTTCCACTACTTATGG
8	Sdad1_utr3_g1	ACAGACAGCCTTATAGGAAG
9	Cdk13_utr3_g1	TGTACTGTGCTGACGGGGCA
10	Phb_utr3_g1	AATCCCATTGGGTATTTGAG
11	Pias1_utr3_g1	TCCACACCCCACGGGGCTAC
12	Eif5b_utr3_g1	CTAGTTAGAAAAGTCGCTAA
13	Eif5b_utr3_g2	TGTATTGGACATATAACCAT
14	Eif5b_utr3_g3	GCTCCTCAGGAATTAGATAG
15	Txnl4a_utr3_g1	TCTGATGGTGATGGATACCA
16	Txnl4a_utr3_g2	ATCTTGAAGAACTCTACTAA
17	Kdsr_utr3_g1	CTGATAATTTCCCTAACAAT
18	Kdsr_utr3_g2	GTCTACGACTTGTGGCATAT
19	Abce1_utr3_g1	TTTCTGAGCTTACCGGTGTG
20	Abce1_utr3_g2	GTCCTTGGATACCTAATTTG
21	Ncl_utr3_g1	CTCACTCTGTAGACCTAGGC
22	Cenpo_utr3_g1	TTGGAAGCAGTGAAAAGCTT
23	Med28_utr3_g1	TGGAAAGGCTGGTCTTACTC
24	Atxn10_utr3_g1	CATGAGGCACAGCACACTAG
25	Skp1a_utr3_g1	AAAGGCTCACTGAAGTTAAC
NFKB validation:
#	gene id	sequence
1	Abcb6_cds_g1	CTCCAGAGGTCACATAACGC
2	Abcb6_cds_g2	AGAACTTGGCCCTAGTATCT
3	Lipe_cds_g1	CACCAAACTACGGTATCCGT
4	Lipe_cds_g2	GCCGTGGAATCGGCGCCCGT
5	Il17rd_cds_g1	CCACCTACTTGAATCCCGGC
6	Il17rd_cds_g2	AACCATGCTGGCTGATATTC
7	Mtdh_cds_g1	CTGCGGGAGTTGCTCTCGGT
8	Mtdh_cds_g2	ACCCAGCCCGGGTACCGCTT
9	Urgcp_cds_g1	GTGTTCCGTTTCCCTCGGTA
10	Urgcp_cds_g2	AACCCATCCGAGATCTCGCG
11	Ghdc_cds_g1	CTGGGCCGGGTAAGCCCCGA
12	Ghdc_cds_g2	TGGAGCCAGCGCTTCTGGGT
13	Suox_cds_g1	TTACTGGCCGAGTATAAGAT
14	Suox_cds_g2	GGCCAGTAACTCACGTACAT
15	Pdk1_cds_g1	TTGTCGCAGAAACATAAACG
16	Pdk1_cds_g2	CCGTACAGCTGGTGCAAAGT
17	Acad10_cds_g1	CCAGCCTGATGTAGTACGTT
18	Acad10_cds_g2	ATCAAACTGTTTCCGGTCCA
19	Inpp4a_cds_g1	CCAGGGCCCGTGCGATGCAG
20	Inpp4a_cds_g2	GACCTCCATCAGTACAAAGG
21	Mlec_cds_g1	GGCATAGGGGTTAGGCGTGC
22	Mlec_cds_g2	TCCGGGGTGGAGCGCAGGAT
23	Kdm1a_cds_g1	CGAGTTGCTACATTTCGAAA
24	Kdm1a_cds_g2	CTGAGAGGTCATTCGGTCAT
25	Map6_cds_g1	TGCGACAGGACTACCGCGCC
26	Map6_cds_g2	GCCGCTGCACTTTCCAGGCG
27	Ptprs_cds_g1	TGTGTGGCCCAGAACTCGGT
28	Ptprs_cds_g2	CAAGGATCAGATTGGAGTGT
29	Tnf_cds_g1	CCTCCCTCTCATCAGTTCTA
30	Tnf_cds_g2	TTACCTACGACGTGGGCTAC
31	Kif13a_cds_g1	TCTGTTTCAAAGGATCGCCC
32	Kif13a_cds_g2	TACCTTCGTATCCGACATGT
33	Anks3_cds_g1	AAAGGGCCTCAGTATCCATG
34	Anks3_cds_g2	CTCAAGCAGCAAGTGAACAA
35	Ptpn6_cds_g1	GGGGACTTCTATGACCTGTA
36	Ptpn6_cds_g2	TCACCCTGGTTCTTGCGGCT
37	random_g1	CTGTGCAATCCGCATGATAT
38	random_g2	ATCTGGCACCTCACCCACGT
39	random_g3	TCATCTTCAACCGAGTTTGA
40	random_g4	GTTGTGTATACAACTCCGAT
41	random_g5	GCGCGTCACCTTTCGCCTCC
42	random_g6	CCAGTACGGGAAAGAGGTAT
43	mir-29c_g1	TGTCTAGCACCATTTGAAAT
44	mir-29c_g2	GAAATCGGTTATGATGTAGG
45	mir-24-2_g1	AGCTCAGTAGGCACGGGAGG
46	mir-24-2_g2	GCTGAACTGAGCCAGTGCAC
47	mir-26a-1_g1	TAACCAAGAATAGGCCCCTT
48	mir-26a-1_g2	CCTATTCTTGGTTACTTGCA
49	mmu-105_g1	ACCACAAGCATCTGAGCACT
50	mmu-105_g2	GAATGCTTGAGCATGTGCTA
51	mmu-155_g1	GCTAATTGTGATAGGGGTTT
52	mmu-431_g1	CGTCAGTGTGGCCTGCATGA
53	mmu-431_g2	CGTCATGCAGGCCACACTGA
54	anti-GFP	GTGAACCGCATCGAGCTGAA
