## Supplemental Table 8 for "High throughput CRISPR screening identifies genes involved in macrophage viability and inflammatory pathways"

### Sheet: data
gene	MW phenotype	p-value	uniprot	localization
Kif13a	2.79477	0.00519373	yes	cell skeletion
Shroom4	2.81316	0.00490579	yes	cell skeletion
Kank4	2.83145	0.00463375	yes	cell skeletion
Map6	2.88213	0.00394994	yes	cell skeletion
Mroh2b	3.04101	0.00235785	yes	cyto
Lipe	-3.40152	0.000670114	yes	cyto
Inpp4a	-2.95888	0.00308762	yes	cyto
Rax	2.77692	0.00548773	yes	cyto
Plcd1	2.80243	0.00507195	yes	cyto
Irak4	3.13401	0.00172435	yes	cyto
Degs2	-2.92874	0.0034034	yes	ER
Mtdh	-3.24554	0.00117227	yes	ER
Ghdc	-3.01262	0.00259002	yes	ER
Mlec	-2.90371	0.00368771	yes	ER
Pygm	2.82185	0.00477472	yes	ER
Ikzf3	2.99202	0.00277137	yes	everywhere
Capn3	3.00599	0.00264718	yes	everywhere
Spaca7	-3.08782	0.00201632	yes	extracellular
Glb1l2	-2.95717	0.00310479	yes	extracellular
Tnf	-2.87394	0.00405383	yes	extracellular
Col1a2	-2.82783	0.00468653	yes	extracellular
Slc10a4	-3.11865	0.0018168	yes	mem
Prss43	-3.08863	0.00201079	yes	mem
Prkar2b	-3.3935	0.000690068	yes	mem
Il17rd	-3.30046	0.000965249	yes	mem
Sytl2	-3.14071	0.00168538	yes	mem
Ptprs	2.87588	0.00402897	yes	mem
Gpr173	3.01474	0.00257197	yes	mem
Myd88	3.51527	0.000439303	yes	mem
Abcb6	-3.64095	0.000271637	yes	mito
Acad10	3.00439	0.00266112	yes	mito
Pdk1	3.00565	0.0026501	yes	mito
Suox	3.0124	0.00259191	yes	mito
AU022751	2.94418	0.00323807	no	no data
Gda	2.8668	0.00414651	yes	no data
Pla2g4c	-3.43411	0.000594508	yes	nuc
Urgcp	-3.20046	0.00137207	yes	nuc
Hist2h2bb	-3.15799	0.00158858	yes	nuc
Zmym2	-2.92598	0.00343372	yes	nuc
Kdm1a	-2.90371	0.00368771	yes	nuc
Nr4a2	-2.88467	0.0039183	yes	nuc
Mapk8	2.83423	0.00459363	yes	nuc
Prpf31	2.85155	0.00435063	yes	nuc
Rbbp7	2.97885	0.0028933	yes	nuc
Rela	3.28132	0.00103322	yes	nuc
Acox2	2.82994	0.00465574	yes	peroxisome
4930415F15Rik	-2.83651	0.00456089	yes	unknown
Anks3	2.77661	0.00549296	yes	unknown
EGFP	3.40448	0.000662901	no	unknown
