## Supplemental Table 9 for "High throughput CRISPR screening identifies genes involved in macrophage viability and inflammatory pathways"

### Sheet: KEGG TLR-NFKB
A20
Atm
Bcl10
Bcl2
Bcl2a1a
Bcl2l1
Blnk
Btk
Card10
Card11
Card14
Casp8
Ccl19
Ccl4
Cd14
Cd40
Cd40lg
Cflar
Chuk
Csnk2b
Cxcl12
Cxcr3
Cyld
Ddx58
Ecsit
Erc1
Fadd
Gadd45a
Icam1
Igh
Ikba
Ikbkb
Ikbkg
Ikka
Ikkb
Ikke
Ikkg
Il1a
Il1b
Il1r1
Irak1
Irak2
Irak4
Irakm
Irf3
Itch
Lat
Lbp
Lck
Lta
Ltb
Ltbr
Ly96
Lyn
Malt1
Map3k14
Map3k7
Mapk
Md2
Mkk3
Mkk4
Mkk6
Mkk7
Myd88
Nfkb1
Nfkb2
Nfkbia
Parp1
Pias4
Pidd1
Plau
Plcg1
Plcg2
Prkcb
Prkcq
Ptgs2
Rela
Relb
Rip
Rip1
Ripk1
Rnf11
Socs1
St2l
Syk
Tab1
Tab2
Tab3
Tak1
Tax1bp1
Tbk1
Ticam2
Tirap
Tlr4
Tnf
Tnfaip3
Tnfrsf11a
Tnfrsf13c
Tnfrsf1a
Tnfsf11
Tnfsf13b
Tnfsf14
Tollip
Tradd
Traf1
Traf2
Traf3
Traf5
Traf6
Tram
Triad3a
Trif
Trim25
Trim69
Ubc13
Ube2i
Uev1a
Vcam1
Xiap
Zap70
