## Supplemental Table 10 for "High throughput CRISPR screening identifies genes involved in macrophage viability and inflammatory pathways"

### Sheet: Sheet1
#	gene id	sequence	target scan	snps	RegRNA2.0	motif	extra 3'sequence	motif2
1	Smarce1_utr3_g1	TCTGACATGGGACATAGAAA
2	Arcn1_utr3_g1	ATGGATAGTATACTCTTGCC		rs32622553	near mushashi element	atagt	atactcttgccagggaaggcaggtgttcag
3	Arcn1_utr3_g2	TAGGGAACCATAAGTCAAGT			Human donor site, Transcriptional regulatory motif	gtagggaactgtaagttggggtagcattagca		agtcaagtagggaactgtaagttggggtagcattagcagc
4	Hdac3_utr3_g1	GACAGGTCTCTGGAACGTTA			near MYB transcription enhancer site	gaggacagttg	ctggggctcattacccataacgttccagag
5	Foxp1_utr3_g1	CTGTGACAGTCTAACTATTG
6	Rbbp4_utr3_g1	CTTGGTGATAACTGGCGAAA		rs47348287
7	Anapc10_utr3_g1	TTTCCTTCCACTACTTATGG
8	Sdad1_utr3_g1	ACAGACAGCCTTATAGGAAG			near exonic enhancer SRSF1 motif	aagaggag	ttgtgctgttgactgtggctgaagctgctg
9	Cdk13_utr3_g1	TGTACTGTGCTGACGGGGCA	83bp mir-124		exon splicing enhancer (ESE): SC35	gactcccttagaaagacagtggtgtgaaggctcatttc
10	Phb_utr3_g1	AATCCCATTGGGTATTTGAG		rs13462773
11	Pias1_utr3_g1	TCCACACCCCACGGGGCTAC	53bp mir-10		Intronic splicing enhancer and RNA-structure	ggctacgggg	gttctttcacatcccattttggtatgaaga
12	Eif5b_utr3_g1	CTAGTTAGAAAAGTCGCTAA		rs32969515
13	Eif5b_utr3_g2	TGTATTGGACATATAACCAT
14	Eif5b_utr3_g3	GCTCCTCAGGAATTAGATAG
15	Txnl4a_utr3_g1	TCTGATGGTGATGGATACCA
16	Txnl4a_utr3_g2	ATCTTGAAGAACTCTACTAA			Intronic splicing enhancer PTBP	ttcttca	agatgtggtgacacccaagcataacatttt
17	Kdsr_utr3_g1	CTGATAATTTCCCTAACAAT
18	Kdsr_utr3_g2	GTCTACGACTTGTGGCATAT
19	Abce1_utr3_g1	TTTCTGAGCTTACCGGTGTG
20	Abce1_utr3_g2	GTCCTTGGATACCTAATTTG
21	Ncl_utr3_g1	CTCACTCTGTAGACCTAGGC
22	Cenpo_utr3_g1	TTGGAAGCAGTGAAAAGCTT
23	Med28_utr3_g1	TGGAAAGGCTGGTCTTACTC
24	Atxn10_utr3_g1	CATGAGGCACAGCACACTAG
25	Skp1a_utr3_g1	AAAGGCTCACTGAAGTTAAC

### Sheet: Sheet2
>Smarce1_utr3_g1	TCTGACATGGGACATAGAAA
>Arcn1_utr3_g1	ATGGATAGTATACTCTTGCC
>Arcn1_utr3_g2	TAGGGAACCATAAGTCAAGT
>Hdac3_utr3_g1	GACAGGTCTCTGGAACGTTA
>Foxp1_utr3_g1	CTGTGACAGTCTAACTATTG
>Rbbp4_utr3_g1	CTTGGTGATAACTGGCGAAA
>Anapc10_utr3_g1	TTTCCTTCCACTACTTATGG
>Sdad1_utr3_g1	ACAGACAGCCTTATAGGAAG
>Cdk13_utr3_g1	TGTACTGTGCTGACGGGGCA
>Phb_utr3_g1	AATCCCATTGGGTATTTGAG
>Pias1_utr3_g1	TCCACACCCCACGGGGCTAC
>Eif5b_utr3_g1	CTAGTTAGAAAAGTCGCTAA
>Eif5b_utr3_g2	TGTATTGGACATATAACCAT
>Eif5b_utr3_g3	GCTCCTCAGGAATTAGATAG
>Txnl4a_utr3_g1	TCTGATGGTGATGGATACCA
>Txnl4a_utr3_g2	ATCTTGAAGAACTCTACTAA
>Kdsr_utr3_g1	CTGATAATTTCCCTAACAAT
>Kdsr_utr3_g2	GTCTACGACTTGTGGCATAT
>Abce1_utr3_g1	TTTCTGAGCTTACCGGTGTG
>Abce1_utr3_g2	GTCCTTGGATACCTAATTTG
>Ncl_utr3_g1	CTCACTCTGTAGACCTAGGC
>Cenpo_utr3_g1	TTGGAAGCAGTGAAAAGCTT
>Med28_utr3_g1	TGGAAAGGCTGGTCTTACTC
>Atxn10_utr3_g1	CATGAGGCACAGCACACTAG
>Skp1a_utr3_g1	AAAGGCTCACTGAAGTTAAC
